# IGF2BP1 induces high-risk neuroblastoma and forms a druggable feedforward loop with MYCN promoting 17q oncogene expression

**DOI:** 10.1101/2023.03.18.533148

**Authors:** Sven Hagemann, Danny Misiak, Jessica L. Bell, Tommy Fuchs, Marcell I. Lederer, Nadine Bley, Monika Hämmerle, Ehab Ghazy, Wolfgang Sippl, Johannes H. Schulte, Stefan Hüttelmaier

## Abstract

**Background:** Neuroblastoma is the most common solid tumor in infants accounting for approximately 15% of all cancer-related deaths. Over 50% of high-risk neuroblastoma relapse, emphasizing the need of novel drug targets and therapeutic strategies. In neuroblastoma, chromosomal gains at chromosome 17q, including *IGF2BP1*, and *MYCN* amplification at chromosome 2p are associated with adverse outcome. Recent, pre-clinical evidence indicates the feasibility of direct and indirect targeting of IGF2BP1 and MYCN in cancer treatment.

**Methods:** Candidate oncogenes on 17q were identified by profiling the transcriptomic/genomic landscape of 100 human neuroblastoma samples and public gene essentiality data. Molecular mechanisms and gene expression profiles underlying the oncogenic and therapeutic target potential of the 17q oncogene *IGF2BP1* and its cross-talk with *MYCN* were characterized and validated in human neuroblastoma cells, xenografts and PDX as well as novel IGF2BP1/MYCN transgene mouse models.

**Results:** We reveal a novel, druggable feedforward loop of IGF2BP1 (17q) and MYCN (2p) in high-risk neuroblastoma. This promotes 2p/17q chromosomal gains and unleashes an oncogene storm resulting in fostered expression of 17q oncogenes like BIRC5 (survivin). Conditional, sympatho- adrenal transgene expression of IGF2BP1 induces neuroblastoma at a 100% incidence. IGF2BP1- driven malignancies are reminiscent to human high-risk neuroblastoma, including 2p/17q-syntenic chromosomal gains and upregulation of Mycn, Birc5, as well as key neuroblastoma circuit factors like Phox2b. Co-expression of IGF2BP1/MYCN reduces disease latency and survival probability by fostering oncogene expression. Combined inhibition of IGF2BP1 by BTYNB, MYCN by BRD inhibitors or BIRC5 by YM-155 is beneficial *in vitro* and, for BTYNB, also *in vivo*.

**Conclusion:** We reveal a novel, druggable neuroblastoma oncogene circuit settling on strong, transcriptional/post-transcriptional synergy of MYCN and IGF2BP1. MYCN/IGF2BP1 feed-forward regulation promotes an oncogene storm harboring high therapeutic potential for combined, targeted inhibition of IGF2BP1, MYCN expression and MYCN/IGF2BP1-effectors like BIRC5.
