## Supplementary Table 1 for "IGF2BP1 induces high-risk neuroblastoma and forms a druggable feedforward loop with MYCN promoting 17q oncogene expression"

### Sheet: human ADRN_MES signature
MES genes		ADRN genes
A2M		ABCA3
ABRACL		ABCB1
ACADVL		ABLIM1
ACAP2		ACOT7
ACTA2		ACTL6B
ACTN1		ACVR1B
ADAM19		ADAM22
ADAM9		ADCYAP1R1
ADAMTS5		ADGRB3
ADGRE5		ADRBK2
ADGRG6		AGTPBP1
AEBP1		AHSA1
AJUBA		AKAP1
ALDH1A3		AKAP12
AMMECR1		ALK
ANTXR1		ANK2
ANXA1		ANKRD46
ANXA2		ANP32A
ANXA5		AP1S2
ANXA6		ARHGEF7
APOE		ARL6IP1
APP		ASCL1
ARHGAP1		ASRGL1
ARHGEF40		ATCAY
ARL1		ATL1
ARL4A		ATP6V0E2
ARMCX2		ATP6V1B2
ARPC1B		AUTS2
ASPH		BEND4
ATP10D		BEX1
ATP1B1		BEX2
ATP2B1		BIRC5
ATP2B4		BMP7
ATP6V0E1		BMPR1B
ATP8B2		C11orf95
ATXN1		C14orf132
B2M		C3orf14
BAG3		C4orf48
BGN		C7orf55
BMP5		CACNA1B
BNC2		CACNA2D2
BOC		CADM1
BTN3A2		CAMSAP1
C1orf198		CCDC167
C1orf54		CCND1
C4orf32		CCNI
C6orf120		CCP110
CALD1		CCSAP
CALU		CD200
CAPN2		CDC42EP3
CAPN6		CDCA5
CBFB		CDKN2C
CBLB		CDKN3
CCDC80		CELF2
CD164		CENPU
CD44		CENPV
CD59		CEP44
CD63		CERK
CDH11		CETN3
CETN2		CHGA
CFH		CHGB
CFI		CHML
CILP		CHRNA3
CKAP4		CKB
CLIC4		CLASP2
CMTM3		CLGN
CMTM6		CRH
CNN3		CRMP1
COL11A1		CSE1L
COL12A1		CXADR
COL1A1		CXCR4
COL27A1		CYFIP2
COL3A1		CYGB
COL4A1		DACH1
COL4A2		DAPK1
COL5A1		DBH
COL5A2		DCX
COL6A1		DDC
COL6A2		DDX39A
COL6A3		DIABLO
COPA		DKK1
CPED1		DLK1
CPS1		DNAJB1
CRABP2		DNAJC6
CREB3L2		DNAJC9
CREG1		DNER
CRELD2		DPYSL2
CRISPLD1		DPYSL3
CRTAP		DPYSL5
CSRP1		DTD1
CTDSP2		DUSP4
CTNNA1		EEF1A2
CTSB		EIF1B
CTSC		ELAVL2
CTSO		ELAVL3
CXCL12		ELAVL4
CYBRD1		EML4
CYFIP1		EML6
CYP26A1		ENDOG
CYR61		ENO2
DCAF6		EPB41L4A-AS1
DDOST		ESRRG
DDR2		EVL
DESI2		EXOC5
DKK3		EYA1
DLC1		FABP6
DLX1		FAM107B
DLX2		FAM155A
DMD		FAM163A
DNAJC1		FAM167A
DNAJC10		FAM169A
DNAJC3		FAM171B
DNM3OS		FAM60A
DPY19L1		FAXC
DSE		FBLL1
DUSP14		FBXO8
DUSP5		FEV
DUSP6		FHOD3
EDEM1		FIGNL1
EDNRA		FKBP1B
EFEMP2		FKBP4
EGFR		FOXM1
EGR1		FOXO3
EGR3		FSD1
EHD2		FZD3
ELAVL1		GABRB3
ELF1		GAL
ELK3		GAP43
ELK4		GATA2
EMILIN1		GATA3
EMP1		GCH1
ENAH		GDAP1
EPHA3		GDAP1L1
EPS8		GDI1
ERBIN		GDPD1
ERLIN1		GGCT
ERRFI1		GGH
ETS1		GLCCI1
EVA1A		GLDC
EXT1		GLRX
EXTL2		GMNN
F2R		GNB1
F2RL2		GNG4
FAM102B		GPR22
FAM114A1		GPR27
FAM120A		GRB10
FAM129A		GRIA2
FAM3C		H1FX
FAM43A		HAND1
FAM46A		HAND2-AS1	HAND2
FAT1		HES6
FBN1		HEY1
FBN2		HK2
FGFR1		HMGA1
FIBIN		HMP19
FILIP1L		HN1
FKBP14		HNRNPA0
FLNA		HS6ST2
FLRT2		ICA1
FMOD		IGFBPL1
FN1		IGSF3
FNDC3B		INA
FSTL1		INO80C
FUCA2		INSM1
FZD1		INSM2
FZD2		IRS2
FZD7		ISL1
GABRR1		KDM1A
GALNT10		KIAA1211
GAS1		KIDINS220
GAS2		KIF15
GDF15		KIF1A
GJA1		KIF21A
GNAI1		KIF2A
GNG12		KIF5C
GNS		KLC1
GORAB		KLF13
GPC6		KLF7
GPR137B		KLHL13
GPX8		KLHL23
GRN		KNSTRN
GSN		L1CAM
HES1		LEPROTL1
HEXB		LIN28B
HIBADH		LINC00888
HIPK3		LMO3
HIST1H2AC		LOC100507194
HIST1H2BK		LOC101928409
HLA-A		LRRTM2
HLA-B		LSM3
HLA-C		LSM4
HLA-F		LYN
HLX		MAGI3
HNMT		MANEAL
HOMER1		MAP1B
HS3ST3A1		MAP2
HSP90B1		MAP6
HSPA5		MAPK8
HSPB1		MAPT
HTRA1		MARCH11
HYOU1		MCM2
ID1		MCM6
ID3		MCM7
IFI16		MIAT
IFITM2		MMD
IFITM3		MRPL48
IGF2R		MSH6
IGFBP5		MSI2
IGFBP6		MTCL1
IL13RA1		MXI1
IL6ST		MYBL2
INSIG1		MYEF2
IQGAP2		MYO5A
ITGA10		MYRIP
ITGA4		NANOS1
ITGAV		NAP1L5
ITGB1		NAPB
ITM2B		NARS2
ITM2C		NBEA
ITPR1		NCAM1
ITPRIPL2		NCAN
JAK1		NCOA7
JAM3		NCS1
KANK2		NEFL
KCNK2		NEFM
KCTD12		NELFCD
KDELC2		NELL2
KDELR2		NET1
KDELR3		NFIL3
KDM5B		NGRN
KIAA1462		NMNAT2
KIF13A		NNAT
KIRREL		NOL4
KLF10		NPTX2
KLF4		NPY
KLF6		NRCAM
L3HYPDH		NRSN1
LAMB1		NSG1
LAMC1		NUDT11
LAMP1		NUF2
LAPTM4A		NUSAP1
LASP1		OLA1
LATS2		OLFM1
LEPROT		PARP6
LGALS1		PBK
LHFP		PBX3
LHX8		PDK1
LIFR		PEG3
LIPA		PHF21B
LITAF		PHOX2A
LIX1L		PHOX2B
LMAN1		PHPT1
LMNA		PHYHIPL
LOXL2		PIK3R1
LPP		PKIA
LRP10		PLPPR5
LRRC17		PNMA2
LRRC8C		POLB
LTBP1		POPDC3
LUZP1		PPM1E
MAGT1		PPP1R9A
MAML2		PPP2R3C
MAN2A1		PRC1
MANF		PRCD
MBD2		PRIM1
MBNL1		PRPH
MBTPS1		PRSS12
MEOX1		PRSS3
MEOX2		PTS
MEST		QDPR
MGAT2		RAB33A
MGP		RAB6B
MGST1		RALGDS
MICAL2		RANBP1
MMP2		RBBP8
MOB1A		RBMS3
MRC2		RBP1
MXRA5		REC8
MYADM		REEP1
MYDGF		RET
MYL12A		RFC4
MYL12B		RGS17
MYLIP		RGS5
NANS		RIMBP2
NBR1		RIMS3
NEK7		RNF144A
NES		RNF150
NFIA		RNF157
NFIC		RNF165
NID1		RNFT2
NID2		RPS6KA2
NOTCH2		RRM2
NOTCH2NL		RTN1
NPC2		RTN2
NPTN		RUFY3
NQO1		RUNDC3A
NR3C1		RUNDC3B
NRP1		SATB1
OGFRL1		SBK1
OLFML2A		SCAMP5
OLFML2B		SCG2
OLFML3		SCG3
OSTC		SCN3A
P4HA1		SEC11C
PALLD		SEPT3
PAPSS2		SEPT6
PCDH18		SERP2
PCOLCE2		SETD7
PCSK5		SHC3
PDE3A		SHD
PDE7B		SIX3
PDGFC		SLC10A4
PDIA3		SLC35G2
PDIA4		SLIT1
PDIA6		SLIT3
PDLIM1		SNAP25
PEA15		SNAP91
PEAK1		SOX11
PHLDA3		ST3GAL6
PHLDB2		STMN2
PHTF2		STMN4
PIAS3		STRA6
PLAGL1		STXBP1
PLEKHA2		SV2C
PLEKHH2		SYNPO2
PLK2		SYT1
PLOD2		SYT4
PLOD3		TACC2
PLPP1		TAGLN3
PLS3		TBC1D30
PLSCR1		TBPL1
PLSCR4		TCEAL7
PLXDC2		TDG
POLR2L		TENM4
PON2		TFAP2B
POSTN		TH
PPIB		THSD7A
PPIC		TIAM1
PPT1		TMEM108
PRCP		TMEM178B
PRDM6		TMEM97
PRDX4		TMOD1
PRDX6		TMOD2
PROM1		TMTC4
PRRX1		TOX2
PTBP1		TRAP1
PTGER4		TSPAN13
PTGFRN		TSPAN7
PTN		TTC8
PTPN14		TUB
PTPRG		TUBB2A
PTPRK		TUBB2B
PTRF		TUBB3
PXDC1		TUBB4B
PXDN		UBE2C
PYGL		UBE2T
QKI		UCP2
QSOX1		UNC79
RAB13		VRK1
RAB29		ZNF195
RAB31		ZNF22
RAP1A		ZNF24
RAP1B		ZNF512
RBMS1		ZNF536
RCN1		ZNF704
RECK		ZNF711
REST		ZNF738
RGL1		ZNF91
RGS10		ZWILCH
RGS3
RHOC
RHOJ
RIN2
RIT1
RNFT1
RNH1
ROBO1
ROR1
RRBP1
S1PR3
SASH1
SCPEP1
SCRG1
SDC2
SDC4
SDCBP
SDF4
SEC14L1
SEL1L3
SEMA3C
SEMA3F
SEPT10
SERPINE2
SERPINH1
SFT2D1
SFT2D2
SGK1
SH3BGRL
SHC1
SHROOM3
SIX1
SIX4
SKIL
SLC16A4
SLC30A1
SLC30A7
SLC35F5
SLC38A2
SLC38A6
SLC39A14
SMAD3
SNAI2
SNAP23
SOSTDC1
SOX9
SPARC
SPARCL1
SPATA20
SPCS3
SPRED1
SPRY1
SPRY4
SPRY4-IT1
SQSTM1
SRPX
SSBP4
SSR1
SSR3
STAT1
STAT3
STEAP1
STK38L
SUCLG2
SURF4
SVIL
SYDE1
SYNJ2
SYPL1
TCF7L2
TFE3
TFPI
TGFB1I1
TGFBR2
THBS1
TIMP1
TJP1
TM4SF1
TM9SF2
TMBIM4
TMED9
TMEFF2
TMEM263
TMEM50A
TMEM87B
TNC
TNFRSF12A
TNFRSF1A
TNMD
TNS1
TOR1AIP1
TPBG
TPM1
TPM2
TRAM1
TRAM2
TRIL
TRIM5
TSC22D2
TSC22D3
TSPAN4
TUBB6
TWSG1
TXNDC12
UAP1
UGDH
VCL
VIM
WIPI1
WLS
WNT5A
WWTR1
YAP1
ZCCHC24
ZFP36L1
ZNF217

### Sheet: mouse ADRN_MES signature
MES genes		ADRN genes
Rab31		Mtcl1
App		Chgb
Srpx		Gm1123
Col6a2		Cxadr
Lman1		Insm1
Six1		Syt4
Adamts5		Rbbp8
L3hypdh		Rnf165
Six4		Tox2
Postn		Zfp24
Rhoj		Sec11c
Sh3bgrl		Nudt11
Tfe3		Nudt10
Elf1		Phf21b
Mgat2		Crmp1
Twsg1		Serp2
Sel1l3		Qdpr
Fam114a1		Bmp7
Klf6		Tceal7
Tm9sf2		Bex2
Lgals1		Bex1
Sdc4		Klhl13
Kdelr3		Cerk
Il13ra1		Dach1
Timp1		Unc79
Col6a1		Exoc5
Col4a2		Nelfcd
Dnajc3		Elavl2
Col4a1		Mybl2
Ssr1		Dtd1
Shroom3		Gdi1
Dnajc1		Ino80c
Kif13a		Zfp711
Tubb6		Shc3
Nrp1		Eef1a2
Plxdc2		Nrsn1
Gm49909		Tiam1
Atp10d		Evl
S1pr3		Phyhipl
Mylip		Irs2
Lrp10		Tmod1
Id1		Phox2b
Meox2		Rab33a
Nans		Nfil3
Hipk3		Gdap1l1
Ajuba		Dkk1
Creld2		Zfp422
Cyfip1		L1cam
Anxa1		Dapk1
Tram2		Ica1
Pcsk5		Tspan13
Gpc6		Hmga1b
Thbs1		Npy
Gas1		Chga
Arl4a		Fkbp4
Pygl		Nol4
Spred1		Gabrb3
Col27a1		Tspan7
Itm2b		Ranbp1
Klf4		Glcci1
Tnmd		Pbx3
Snap23		Ap1s2
Pdlim1		Synpo2
Flna		Asrgl1
Tnc		Prss12
Npc2		Ube2c
Rgs3		Cse1l
Arhgap1		Cdca5
Ostc		Camsap1
Col5a1		Dbh
Stk38l		Grb10
Cd164		Slc10a4
Mgst1		Slc10a4-ps
Tril		Tfap2b
Fibin		Ncoa7
Eps8		Ddc
Cyp26a1		Nars2
Arhgef40		Rnf150
Tcf7l2		Ttc8
Gja1		Tacc2
Olfml2a		Nptx2
Dusp14		Gch1
Nptn		Dlk1
Dlc1		Fhod3
Rin2		Nap1l5
Maml2		Lin28b
Capn6		Dcx
Slc38a2		Abca3
Egr3		Anp32a
Zfp217		Gal
Htra1		Ppp1r9a
Tpm2		Dpysl2
Abracl		Fbxo8
Yap1		Dusp4
Fam120a		Nanos1
Adgrg6		Leprotl1
Bgn		Atp6v1b2
Lasp1		Stra6
Bmp5		Gldc
Plod3		Cep44
Loxl2		Tmtc4
Ctdsp2		Pbk
Sema3c		Fsd1
Pon2		Rps6ka2
Meox1		Chrna3
Palld		Popdc3
Rgs10		Syt1
Mbd2		Pnma2
Igfbp6		Lyn
Ogfrl1		Auts2
Prdx4		Isl1
Nfic		Tubb4b
Dse		Tenm4
Erlin1		Akap12
Gpx8		Mmd
Gabrr1		Foxo3
Lats2		Sox11
Gm49361		Dpysl5
Arxes2		Scamp5
Arxes1		Napb
Ednra		Arl6ip1
Fam3c		Shd
Ets1		Slit1
Slc38a6		Net1
Nbr1		Phpt1
Hibadh		Pkia
Pdgfc		Ddx39a
Bag3		Arhgef7
Bnc2		Ina
Vcl		Agtpbp1
Gnai1		Olfm1
Mydgf		Rufy3
Crispld1		Zfp704
Dusp6		Glrx
Hexb		Snap25
Elk3		Ccp110
Ltbp1		Zfp874b
Adgre5		Rslcan18
Asph		Zfp429
Qk		Zfp58
Syde1		Zfp85
Serpinh1		Zfp72
Fuca2		Gm28557
Kctd12		Zfp273
Pde7b		Zfp493
1600012H06Rik		Zfp456
Mmp2		Zfp455
Rnft1		Zfp874a
Spata20		Zfp708
Magt1		Rsl1
Cetn2		Zfp87
Cped1		Hey1
Scrg1		Rgs17
Rrbp1		Ncan
Il6st		D430019H16Rik
Ptn		Tbpl1
Prom1		Lsm3
Insig1		Pts
Polr2l		Prc1
Tmem263		Six3
Spry1		Vrk1
Eva1a		Nbea
Tpbg		Ccni
Cmtm6		Gpr22
Rest		Stxbp1
Gsn		Th
Anxa5		Myrip
Pxdc1		Mcm7
Plpp1		Insm2
Lrrc17		Rbms3
Pls3		Hk2
Ugdh		Zfp536
Ckap4		Ralgds
Rcn1		Eya1
Dmd		Fkbp1b
Lamp1		Phox2a
Cald1		Kif15
Aldh1a3		Alk
Rap1b		Map1b
Cdh11		Ggct
Errfi1		Atl1
Surf4		Lrrtm2
Snai2		Eml4
Homer1		Ascl1
Reck		Pik3r1
Laptm4a		Hs6st2
Phtf2		Trap1
Hspa5		Cenpu
Zfp36l1		Endog
Tpm1		Dpysl3
Sft2d1		Rec8
Gm12166		Ppm1e
Efemp2		Gria2
Sdcbp		Dner
Nqo1		Mcm6
Arpc1b		Rtn2
Crtap		Sbk1
Tmem87b		Ckb
Armcx2		Cxcr4
Tsc22d3		Rtn1
Ammecr1		Cd200
Actn1		Cdkn3
Dusp5		Prss1
Mest		Try10
Flrt2		Gm10334
Arl1		Prss3
Ctnna1		Prss2
Clic4		Try4
Hspb1		Gm5771
Sostdc1		Try5
Sdc2		Hand1
Epha3		Fbll1
Tram1		Mxi1
Prdm6		Gpr27
Lamb1		Bmpr1b
Ppic		Ncs1
Cblb		Abcb1b
Fkbp14		Abcb1a
Aebp1		Mrpl48
Hnmt		Crh
Igf2r		Tagln3
Anxa6		Rims3
Itgb1		Eif1b
Igfbp5		Tub
Fzd1		Ccdc167
Manf		Foxm1
Pcdh18		Scg3
Itgav		Actl6b
Ptprk		Clgn
Dlx1		Cyfip2
Ctso		Stmn2
Tgfbr2		Cdkn2c
A2m		Tmem97
Synj2		Gmnn
Zcchc24		Gdap1
Dlx2		Nefl
Fzd2		Dnajc6
Lipa		Fam107b
Sema3f		Scg2
Wipi1		Cadm1
Nr3c1		Ucp2
Nfia		Rbp1
Phldb2		Tubb2b
Txndc12		Tubb2a
Lifr		Ncam1
Fbn2		Setd7
Papss2		Eno2
Ctsc		Slc35g2
Fstl1		Klf7
Cfi		Ret
Kdelr2		Faxc
Ptger4		Ank2
Calu		Cacna1b
Sparcl1		Sv2c
Tmeff2		Adcyap1r1
Gng12		Nusap1
Leprot		Igfbpl1
Sox9		Klf13
Nid2		Ankrd46
Jak1		Ggh
Tm4sf1		Adam22
Ehd2		Plppr5
Itm2c		Ppp2r3c
Col12a1		Fabp6
Fndc3b		Cygb
Sqstm1		Polb
Tgfb1i1		Adgrb3
Tfpi		Ahsa1
Cilp		Kif21a
Tmed9		Slit3
Skil		Nell2
Sypl		Lsm4
Galnt10		Parp6
Prcp		Tmod2
Plod2		Fignl1
Cnn3		Atp6v0e2
Ifitm6		Klc1
Slc35f5		Fzd3
Olfml3		Map6
Ctsb		Nsg1
Plekha2		Gm1673
P4ha1		Acvr1b
Smad3		Elavl3
Tjp1		Gata2
Tnfrsf1a		Cdc42ep3
Hs3st3a1		Akap1
Emp1		Msi2
Sec14l1		Magi3
Ppib		Kif2a
Col11a1		Ngrn
Hes1		Prim1
Adam9		Cetn3
Col5a2		Ablim1
Ssbp4		Bend4
Pdia4		Fam167a
Slc39a14		Gap43
Egfr		Thsd7a
Slc30a7		Hes6
Cxcl12		Gata3
Ptgfrn		Mapk8
Pde3a		Dnajb1
BC028528		Pdk1
Atxn1		Dnajc9
Klf10		Celf2
Cd63		Nrcam
Scpep1		Rnft2
Spry4		Zwilch
Sgk1		Tmem178b
Trim12c		Fev
Trim12a		Rundc3b
Trim30a		Diablo
Trim5		Nuf2
Trim30b		Myo5a
Trim30d		Nmnat2
Trim30c		Myef2
Col3a1		Gm9833
Fbn1		Scn3a
Ext1		Tubb3
Fat1		Gm49355
Svil		3830406C13Rik
Fgfr1		Rgs5
Cmtm3		Birc5
Acta2		Knstrn
Rnh1		Tdg
Lamc1		Stmn4
Pdia6		Gng4
Peak1		Mapt
Sft2d2		Snap91
Qsox1		Prph
Stat1		Rab6b
Ptbp1		Klhl23
Copa		Rnf157
Vim		Cacna2d2
Sash1		Tmem108
Extl2		Tbc1d30
Creb3l2		Rrm2
Sparc		Ola1
Creg1		Ccnd1
Fam43a		Rundc3a
Edem1		Hnrnpa0
B2m		Igsf3
Elk4		Elavl4
Prdx6		Fam169a
Prdx6b		Gm49345
Atp2b1		Zfp738
Erbin		Zfp457
Kdm5b		Zfp595
Litaf		Zfp953
Suclg2		Rfc4
Ssr3		Satb1
Itpripl2		Gdpd1
Prrx1		Atcay
Wwtr1		Kif1a
Dpy19l1		Lmo3
Nid1		Rnf144a
Kank2		Peg3
Desi2		Rimbp2
Gns		Cenpv
Stat3		Clasp2
Dkk3		Kif5c
Steap1		Mcm2
Ccdc80		Gnb1
Plagl1		St3gal6
Ptpn14		Map2
Capn2		Acot7
Mical2		Kidins220
Pdia3		Zfp512
Hsp90b1		Msh6
Fmod		Fam171b
Plscr4		Maneal
Egr1		Reep1
1700057G04Rik		Ccsap
Plscr2		Chml
Plscr1		Eml6
Ddr2		Kdm1a
Wnt5a		Ube2t
Serpine2		Fam163a
Cbfb		Esrrg
Man2a1
Uap1
Plk2
Nek7
Cd44
Hyou1
Rab29
Cd59a
Cd59b
Gas2
Id3
Jam3
Apoe
Myadm
Tspan4
Mbtps1
Mob1a
Col1a1
Fam102b
Mrc2
Rit1
Grn
Iqgap2
F2rl2
F2r
Atp6v0e
Pea15a
Ddost
Fn1
Acadvl
Mgp
Antxr1
Pcolce2
Dnajc10
Tmbim4
Lrrc8c
Mbnl1
Itpr1
Rab13
Lpp
Boc
Kcnk2
Filip1l
Fzd7
Rgl1
Elavl1
Atp2b4
Plekhh2
Ppt1
Gdf15
Itga4
Cybrd1
Robo1
Acap2
Col6a3
Slc16a4
Hlx
Tsc22d2
Atp8b2
Tor1aip1
Sdf4
2310022B05Rik
Slc30a1
Rbms1
Nes
Crabp2
Cps1
Pxdn
Tmem50a
Emilin1
Olfml2b
Tns1
Lhx8
Lmna
Gorab
Shc1
Itga10
Gm42957
Lix1l
Ror1
Luzp1
Notch2
Wls
Dcaf6
Enah
Phlda3
Csrp1
Pias3
Rhoc
Rap1a
Atp1b1
Gpr137b
