## Supplementary Table 2 for "IGF2BP1 induces high-risk neuroblastoma and forms a druggable feedforward loop with MYCN promoting 17q oncogene expression"

### Sheet: Tabelle1
gene_name	median_dep_MNA	median_dep_other	median_dep_noMNA	median_exp_MNA	median_exp_other	median_exp_noMNA	FDR_MNA_other	ensembl_gene_id	gene_biotype	chromosome_name	band
SEPT9	-0.423503	-0.225561	-0.393179	7.41827	7.06824	7.34869	0.000968711	ENSG00000184640	protein_coding	17	q25.3
ABHD13	-0.434791	-0.296252	-0.395851	3.0036	2.55949	2.89225	0.00102165	ENSG00000139826	protein_coding	13	q33.3
AEBP2	-0.221993	-0.112771	NA	4.01703	4.10727	4.14567	0.0108837	ENSG00000139154	protein_coding	12	p12.3
AFF4	-0.236575	-0.0584102	NA	4.63517	4.34696	5.03066	0.0167652	ENSG00000072364	protein_coding	5	q31.1
AFMID	-0.25014	-0.0489557	NA	6.40054	4.96278	5.65233	6.16426e-06	ENSG00000183077	protein_coding	17	q25.3
AGBL5	-0.227774	-0.178451	-0.242713	4.94673	4.56621	5.37753	0.0439098	ENSG00000084693	protein_coding	2	p23.3
AGL	-0.222867	-0.138735	-0.219434	2.93546	2.8166	2.60042	0.00467855	ENSG00000162688	protein_coding	1	p21.2
ALK	-0.314964	-0.154735	NA	4.45022	0.0840643	4.32048	2.2555e-07	ENSG00000171094	protein_coding	2	p23.1
ARPC5	-0.282387	-0.204332	-0.238583	6.62848	7.31845	7.45249	0.00391525	ENSG00000162704	protein_coding	1	q25.3
ARRDC1	-0.332364	-0.198256	-0.314537	3.34056	5.06437	3.89943	0.00250463	ENSG00000197070	protein_coding	9	q34.3
ARV1	-0.351404	-0.193508	NA	4.64155	4.35966	4.69237	0.00112994	ENSG00000173409	protein_coding	1	q42.2
ATAD5	-0.276206	-0.133306	-0.295723	2.95977	2.39506	2.5302	0.00148333	ENSG00000176208	protein_coding	17	q11.2
ATG4B	-0.446777	-0.244582	-0.377029	6.20026	5.96405	6.41251	0.000181307	ENSG00000168397	protein_coding	2	q37.3
ATXN2	-0.225359	-0.0815977	NA	5.30743	4.9514	5.76811	0.0220583	ENSG00000204842	protein_coding	12	q24.12
BAIAP2	-0.244519	-0.144291	-0.213167	4.89966	4.90761	3.89145	0.0135647	ENSG00000175866	protein_coding	17	q25.3
BCAS3	-0.366892	-0.282306	-0.32661	3.49313	2.94392	3.38624	0.00391525	ENSG00000141376	protein_coding	17	q23.2
BCOR	-0.236436	0.0824827	NA	5.31976	4.02414	5.59172	0.00430886	ENSG00000183337	protein_coding	X	p11.4
C16orf91	-0.324255	-0.200172	NA	4.64097	4.32157	4.79312	0.00968567	ENSG00000174109	protein_coding	16	p13.3
CANT1	-0.330512	-0.185124	-0.378348	5.39541	5.57818	5.69115	0.00127093	ENSG00000171302	protein_coding	17	q25.3
CCAR2	-0.20293	-0.0574938	-0.245213	7.25795	6.56902	7.67515	0.000607959	ENSG00000158941	protein_coding	8	p21.3
CD164	-0.345791	-0.25748	-0.398202	5.7879	6.8351	5.54733	0.00805885	ENSG00000135535	protein_coding	6	q21
CDK3	-0.237917	-0.168565	NA	3.22805	2.4436	3.52998	0.0376063	ENSG00000250506	protein_coding	17	q25.1
CERK	-0.368535	-0.224644	-0.268016	5.90521	4.27277	5.59911	0.00112994	ENSG00000100422	protein_coding	22	q13.31
CHD3	-0.202814	-0.109169	NA	5.91217	5.78044	6.17125	0.00968567	ENSG00000170004	protein_coding	17	p13.1
COX20	-0.374338	-0.273456	-0.422411	4.76607	5.42894	5.11733	0.0217599	ENSG00000203667	protein_coding	1	q44
CRLF3	-0.264402	-0.111826	NA	3.63807	3.48993	3.42591	0.0403476	ENSG00000176390	protein_coding	17	q11.2
CTSH	-0.34691	-0.152623	-0.246718	3.27798	5.34855	1.88583	0.000521717	ENSG00000103811	protein_coding	15	q25.1
CYB561D1	-0.247559	-0.169237	-0.210865	2.60407	2.68594	2.17129	0.000343763	ENSG00000174151	protein_coding	1	p13.3
CYTH1	-0.217832	-0.100073	-0.230973	5.22419	4.39985	5.62916	0.000122586	ENSG00000108669	protein_coding	17	q25.3
DAZAP2	-0.352891	-0.261161	-0.323048	7.25115	7.5988	7.1941	0.0241631	ENSG00000183283	protein_coding	12	q13.13
DCAKD	-0.384016	-0.234528	-0.437415	5.43229	4.18428	5.42392	0.0376063	ENSG00000172992	protein_coding	17	q21.31
DCLK1	-0.219531	-0.166598	-0.315579	3.94953	0.422233	4.11188	0.0014097	ENSG00000133083	protein_coding	13	q13.3
DCXR	-0.283693	-0.15506	-0.314219	6.7952	6.27743	6.25857	0.000176111	ENSG00000169738	protein_coding	17	q25.3
DYNLT1	-0.397322	-0.275286	-0.252437	8.16053	7.18997	7.83773	0.0257782	ENSG00000146425	protein_coding	6	q25.3
EIF1B	-0.255427	-0.117333	NA	6.61279	5.51649	5.68992	0.00104092	ENSG00000114784	protein_coding	3	p22.1
EIPR1	-0.384958	-0.21001	NA	5.05875	4.71562	5.22642	0.00805885	ENSG00000032389	protein_coding	2	p25.3
EMSY	-0.243648	0.0372476	NA	4.11603	3.70155	3.98612	0.0403404	ENSG00000158636	protein_coding	11	q13.5
ENGASE	-0.340461	-0.177466	NA	3.91552	3.81916	4.10995	0.00103182	ENSG00000167280	protein_coding	17	q25.3
EXO1	-0.255893	-0.138759	NA	5.24146	4.13668	4.82881	0.0481979	ENSG00000174371	protein_coding	1	q43
EZH1	-0.273624	-0.131999	NA	4.78398	3.91695	4.18156	0.00448311	ENSG00000108799	protein_coding	17	q21.2
FAM189B	-0.379155	-0.254488	-0.357168	5.52325	4.4192	5.53643	0.026185	ENSG00000160767	protein_coding	1	q22
FBF1	-0.2387	-0.132795	-0.236978	2.70044	3.18824	3.28661	0.000100103	ENSG00000188878	protein_coding	17	q25.1
FBXO21	-0.401065	-0.262661	-0.372108	4.99865	4.26303	5.18213	0.0229745	ENSG00000135108	protein_coding	12	q24.22
FDFT1	-0.320131	-0.0568312	-0.279064	7.28974	7.30186	7.58052	0.0121165	ENSG00000079459	protein_coding	8	p23.1
FKBP10	-0.279793	-0.173102	NA	7.18527	6.38646	7.28459	0.00739483	ENSG00000141756	protein_coding	17	q21.2
FN3KRP	-0.204638	-0.0549523	NA	5.50176	5.10957	5.44669	0.0001769	ENSG00000141560	protein_coding	17	q25.3
FOXK2	-0.216974	0.00353557	NA	5.68902	4.79805	5.61333	0.000521717	ENSG00000141568	protein_coding	17	q25.3
FURIN	-0.446483	-0.140525	-0.498598	3.15543	4.774	3.99602	0.00579781	ENSG00000140564	protein_coding	15	q26.1
FYTTD1	-0.264562	-0.147721	NA	4.92362	4.77189	4.86681	0.0233191	ENSG00000122068	protein_coding	3	q29
FZD2	-0.293136	-0.154124	NA	3.85599	3.02325	3.83156	0.0026837	ENSG00000180340	protein_coding	17	q21.31
FZR1	-0.499049	-0.248929	-0.335853	4.05224	4.37434	4.78571	0.0399638	ENSG00000105325	protein_coding	19	p13.3
GALK1	-0.358763	-0.265255	-0.330307	4.64443	4.38956	4.1817	0.0233191	ENSG00000108479	protein_coding	17	q25.1
GAS6	-0.259714	-0.155344	NA	3.88362	4.31868	4.18326	0.046456	ENSG00000183087	protein_coding	13	q34
GATAD2B	-0.294278	-0.141452	NA	4.02591	3.11936	3.849	0.00805885	ENSG00000143614	protein_coding	1	q21.3
GDPD1	-0.305821	-0.110646	NA	3.77294	1.51602	3.03221	0.000148244	ENSG00000153982	protein_coding	17	q22
GJC1	-0.426365	-0.139841	-0.475572	5.26941	3.86493	5.20241	1.20136e-11	ENSG00000182963	protein_coding	17	q21.31
GNAO1	-0.223788	-0.075464	-0.272212	4.84197	0.367371	5.80775	1.7067e-06	ENSG00000087258	protein_coding	16	q13
GOLT1B	-0.283149	-0.0970691	NA	4.97315	5.45171	5.23315	0.0262124	ENSG00000111711	protein_coding	12	p12.1
GPATCH2	-0.243005	-0.161902	NA	3.35473	2.8125	3.4205	0.00968567	ENSG00000092978	protein_coding	1	q41
HAND2	-0.372393	0.0230691	-0.445004	8.44182	0.0703893	9.06763	4.65976e-32	ENSG00000164107	protein_coding	4	q34.1
HDAC2	-0.317128	0.0579162	-0.447005	8.0863	7.02885	7.76526	1.11545e-13	ENSG00000196591	protein_coding	6	q21
HERPUD2	-0.27778	-0.148357	-0.245244	3.34056	3.91504	3.75356	0.0257782	ENSG00000122557	protein_coding	7	p14.2
HIGD2A	-0.340023	-0.227609	-0.356014	7.11239	6.95495	6.95007	0.00894485	ENSG00000146066	protein_coding	5	q35.2
HNRNPH3	-0.334699	-0.233587	-0.345995	8.31034	7.78175	8.57221	0.032376	ENSG00000096746	protein_coding	10	q21.3
IER3IP1	-0.424672	-0.190984	NA	4.5741	4.27836	4.79259	0.0291961	ENSG00000134049	protein_coding	18	q21.1
IFT172	-0.281366	-0.111365	NA	4.33128	3.66334	4.42668	2.60863e-05	ENSG00000138002	protein_coding	2	p23.3
IGF2BP1	-0.355472	-0.0716115	NA	5.1152	1.4489	0.224609	1.77661e-13	ENSG00000159217	protein_coding	17	q21.32
IGHMBP2	-0.247602	-0.110898	NA	3.45681	3.56316	3.99255	0.032376	ENSG00000132740	protein_coding	11	q13.3
ISL1	-0.605064	0.0118014	-0.9345	5.11562	0.214125	6.02497	2.2462e-35	ENSG00000016082	protein_coding	5	q11.1
JPT2	-0.253062	-0.17391	-0.233162	6.17891	6.2791	6.29204	0.035324	ENSG00000206053	protein_coding	16	p13.3
KDM5A	-0.323019	-0.110196	NA	3.96255	3.68929	4.19501	0.00123256	ENSG00000073614	protein_coding	12	p13.33
KHK	-0.223456	-0.098954	NA	2.72465	2.08065	2.94632	0.00182549	ENSG00000138030	protein_coding	2	p23.3
KLHL7	-0.335252	-0.23057	NA	5.1639	4.78973	5.08588	0.0399638	ENSG00000122550	protein_coding	7	p15.3
LDB1	-0.621072	-0.138512	-0.751829	6.22709	5.00562	6.01834	2.03539e-07	ENSG00000198728	protein_coding	10	q24.32
LIMD2	-0.456133	-0.280957	-0.247115	6.09191	3.21483	5.89757	2.78953e-06	ENSG00000136490	protein_coding	17	q23.3
LIN28B	-0.372515	-0.0571095	-0.310637	3.67016	0.0285692	3.23065	1.04353e-14	ENSG00000187772	protein_coding	6	q16.3
LRP8	-0.405651	-0.180095	NA	3.95327	4.42492	4.20737	6.58817e-05	ENSG00000157193	protein_coding	1	p32.3
MAFG	-0.368855	-0.195053	-0.305454	4.36807	4.34908	4.82874	0.0102113	ENSG00000197063	protein_coding	17	q25.3
MAP4K2	-0.387469	-0.238336	-0.291711	2.87578	3.56925	3.24314	0.0146339	ENSG00000168067	protein_coding	11	q13.1
MBD3	-0.454012	-0.140573	NA	5.4614	5.51365	6.15416	3.45902e-05	ENSG00000071655	protein_coding	19	p13.3
MCRIP1	-0.285502	-0.144285	NA	6.91456	5.19476	6.62918	0.00151825	ENSG00000225663	protein_coding	17	q25.3
ME2	-0.381337	-0.254498	NA	5.34696	4.84775	4.98286	0.00309755	ENSG00000082212	protein_coding	18	q21.2
MED13	-0.205451	0.0255184	-0.206315	4.39369	3.88801	4.48751	0.00656966	ENSG00000108510	protein_coding	17	q23.2
METTL2B	-0.368599	-0.236712	-0.363611	4.87774	4.45253	5.00238	0.00475078	ENSG00000165055	protein_coding	7	q32.1
MFSD11	-0.418234	-0.227686	-0.230398	4.28021	4.19101	4.35548	3.7041e-05	ENSG00000092931	protein_coding	17	q25.1
MFSD14A	-0.414192	-0.275584	-0.341749	5.50906	4.93876	5.07704	0.0233191	ENSG00000156875	protein_coding	1	p21.2
MFSD14C	-0.376017	-0.249911	-0.283352	4.04789	3.49889	4.31866	0.00112994	ENSG00000196312	protein_coding	9	q22.33
MIDN	-0.405423	-0.224736	-0.329565	5.33163	4.66277	5.10235	0.00907859	ENSG00000167470	protein_coding	19	p13.3
MIF4GD	-0.27406	-0.135508	NA	4.66676	4.60851	4.45096	0.00112994	ENSG00000125457	protein_coding	17	q25.1
MKLN1	-0.413168	-0.176405	NA	3.71809	3.92172	4.04278	0.000673501	ENSG00000128585	protein_coding	7	q32.3
MKS1	-0.210388	-0.107241	NA	4.80787	3.82578	4.39673	0.00712699	ENSG00000011143	protein_coding	17	q22
MSH2	-0.330547	-0.23014	-0.270834	5.81788	5.03408	5.63656	0.0429304	ENSG00000095002	protein_coding	2	p21
MSI2	-0.489042	-0.146183	-0.403267	6.19377	4.63314	5.90263	1.24282e-11	ENSG00000153944	protein_coding	17	q22
MSL3	-0.273443	-0.180099	-0.312555	4.03386	3.96116	4.23266	0.0282385	ENSG00000005302	protein_coding	X	p22.2
MVB12B	-0.294177	-0.193663	-0.200904	3.31179	1.90496	3.63137	0.0271923	ENSG00000196814	protein_coding	9	q33.3
MYCN	-0.713732	0.0111737	-0.365747	9.72897	0.124328	3.47925	2.13623e-36	ENSG00000134323	protein_coding	2	p24.3
MZT2A	-0.359896	-0.285927	-0.293049	6.67962	6.71438	6.19578	0.010685	ENSG00000173272	protein_coding	2	q21.1
NARF	-0.25491	-0.0987838	NA	6.66647	5.54102	6.0829	8.44907e-05	ENSG00000141562	protein_coding	17	q25.3
NCR3LG1	-0.273179	-0.163937	-0.215209	3.46205	1.61824	3.01583	0.00145564	ENSG00000188211	protein_coding	11	p15.1
NME1	-0.288804	-0.154301	-0.229284	9.79688	8.34254	9.14219	0.035246	ENSG00000239672	protein_coding	17	q21.33
NME3	-0.28081	-0.137329	NA	4.75489	4.91504	4.08322	0.000200633	ENSG00000103024	protein_coding	16	p13.3
NT5C	-0.486068	-0.26822	-0.382559	5.31325	5.42643	5.8514	3.45931e-05	ENSG00000125458	protein_coding	17	q25.1
OGG1	-0.291378	-0.15933	-0.219846	4.27575	3.94345	3.75183	0.00112994	ENSG00000114026	protein_coding	3	p25.3
P4HB	-0.2688	-0.0609278	NA	8.1873	9.06186	8.00638	0.001098	ENSG00000185624	protein_coding	17	q25.3
PALM	-0.513596	-0.283095	-0.502702	5.3067	1.77821	5.08855	0.0046028	ENSG00000099864	protein_coding	19	p13.3
PANK3	-0.354563	-0.259746	-0.290234	5.15866	4.08108	5.00298	0.013877	ENSG00000120137	protein_coding	5	q34
PATZ1	-0.35729	-0.179426	-0.304143	5.10978	3.9514	4.98511	0.000351707	ENSG00000100105	protein_coding	22	q12.2
PCGF3	-0.296992	-0.137116	-0.204883	4.94813	4.46172	5.20457	0.00165526	ENSG00000185619	protein_coding	4	p16.3
PCM1	-0.660132	-0.283241	-0.429077	6.25493	5.40003	6.37996	5.19357e-11	ENSG00000078674	protein_coding	8	p22
PCMTD2	-0.380024	-0.235055	-0.211176	5.56377	4.67129	5.17086	0.00455699	ENSG00000203880	protein_coding	20	q13.33
PCTP	-0.331751	-0.0471853	NA	3.72901	3.82985	4.01925	3.92225e-08	ENSG00000141179	protein_coding	17	q22
PDK1	-0.48074	-0.0281271	NA	3.31759	2.853	2.81505	5.90915e-32	ENSG00000152256	protein_coding	2	q31.1
PEBP1	-0.317583	-0.194534	-0.299294	7.83649	7.2318	8.12091	0.0002556	ENSG00000089220	protein_coding	12	q24.23
PHOX2A	-0.789093	-0.187098	-0.348954	8.19417	0	7.68349	6.51729e-23	ENSG00000165462	protein_coding	11	q13.4
PHOX2B	-0.339711	0.076303	-0.476669	6.92374	0	6.59948	3.01606e-20	ENSG00000109132	protein_coding	4	p13
PIM3	-0.317315	-0.069065	NA	4.66334	4.83339	4.30195	3.50968e-05	ENSG00000198355	protein_coding	22	q13.33
PLA2G12A	-0.274381	-0.197728	-0.29912	3.57773	4.45713	4.05787	0.00182549	ENSG00000123739	protein_coding	4	q25
PLPPR5	-0.356526	-0.182052	-0.210589	3.74953	0.0143553	3.92446	7.93759e-05	ENSG00000117598	protein_coding	1	p21.3
PNPO	-0.227313	-0.113986	-0.241983	3.76341	4.09339	3.83836	0.0279136	ENSG00000108439	protein_coding	17	q21.32
PPM1D	-0.425773	-0.0904538	NA	4.45088	2.90014	3.79286	0.00110178	ENSG00000170836	protein_coding	17	q23.2
PPM1E	-0.220225	-0.105958	NA	3.7866	0.189034	3.70464	0.00170546	ENSG00000175175	protein_coding	17	q22
PRKCA	-0.292499	-0.165091	-0.213834	3.63459	3.12515	5.51351	8.49171e-06	ENSG00000154229	protein_coding	17	q24.2
PRKCE	-0.451644	-0.191913	-0.351058	2.9542	2.35191	3.79821	0.000297909	ENSG00000171132	protein_coding	2	p21
PRR11	-0.21191	-0.0760262	NA	6.24641	5.77255	5.97906	0.00189418	ENSG00000068489	protein_coding	17	q22
PTBP3	-0.220074	-0.11206	NA	3.54967	4.7068	3.60905	0.0213251	ENSG00000119314	protein_coding	9	q32
PTGES3L	-0.262179	-0.113138	NA	2.76129	0.992768	2.55235	0.00660636	ENSG00000267060	protein_coding	17	q21.31
PYCR1	-0.412186	-0.267406	-0.442285	7.43996	6.34421	6.72365	0.00907859	ENSG00000183010	protein_coding	17	q25.3
QKI	-0.365574	-0.12413	-0.231641	5.40088	5.4596	5.45434	0.000607959	ENSG00000112531	protein_coding	6	q26
RAB40B	-0.213344	-0.104066	NA	3.98368	2.71699	3.66579	0.00019353	ENSG00000141542	protein_coding	17	q25.3
RAB8B	-0.24186	-0.065567	NA	3.32625	3.44294	3.51729	0.000521717	ENSG00000166128	protein_coding	15	q22.2
RANBP9	-0.280122	-0.0985134	NA	4.83996	4.71781	4.67368	0.0159608	ENSG00000010017	protein_coding	6	p23
RBM4B	-0.287985	-0.153394	-0.267068	4.81506	4.4002	5.14793	0.011034	ENSG00000173914	protein_coding	11	q13.2
RBMS1	-0.201933	-0.0113024	NA	5.65048	4.84725	5.72382	0.00309687	ENSG00000153250	protein_coding	2	q24.2
RDH13	-0.294013	-0.218362	-0.23944	3.23419	3.79442	3.51593	0.0274571	ENSG00000160439	protein_coding	19	q13.42
RHOB	-0.287164	-0.0984244	NA	5.40973	4.71617	5.48669	3.48736e-05	ENSG00000143878	protein_coding	2	p24.1
RHOC	-0.332684	-0.230008	-0.305638	6.34855	7.9436	6.51564	0.0135647	ENSG00000155366	protein_coding	1	p13.2
RIT1	-0.297655	-0.17592	-0.317911	4.0009	4.23304	4.27125	0.00309755	ENSG00000143622	protein_coding	1	q22
RMI2	-0.474695	-0.24181	-0.214585	4.92172	4.27798	4.78502	0.0262124	ENSG00000175643	protein_coding	16	p13.13
RNPEP	-0.249197	-0.122244	NA	5.2384	5.66035	5.4263	0.00805885	ENSG00000176393	protein_coding	1	q32.1
RPS6KC1	-0.215245	-0.125721	NA	3.8166	3.18507	4.19847	0.0405817	ENSG00000136643	protein_coding	1	q32.3
RRNAD1	-0.245069	-0.118323	-0.215422	4.6565	4.3844	4.88279	0.00907859	ENSG00000143303	protein_coding	1	q23.1
RUSC1	-0.311725	-0.234096	-0.29485	5.09339	4.98048	5.21058	0.000525098	ENSG00000160753	protein_coding	1	q22
SATB1	-0.283171	-0.1206	NA	4.67356	1.72247	5.00223	8.44907e-05	ENSG00000182568	protein_coding	3	p24.3
SCAND1	-0.379362	-0.270046	-0.275287	5.51254	5.70833	6.01839	0.0276917	ENSG00000171222	protein_coding	20	q11.23
SCG2	-0.226701	-0.0739713	NA	6.7241	0.794882	8.3565	3.50968e-05	ENSG00000171951	protein_coding	2	q36.1
SECISBP2	-0.309214	-0.15803	NA	5.16631	4.44095	5.11427	0.0273989	ENSG00000187742	protein_coding	9	q22.2
SECISBP2L	-0.316967	-0.226606	-0.227316	3.29131	3.27947	3.524	0.00382654	ENSG00000138593	protein_coding	15	q21.1
SELENOO	-0.254929	-0.0899866	NA	4.07724	3.98368	4.16539	0.000521717	ENSG00000073169	protein_coding	22	q13.33
SLC38A10	-0.232026	-0.14879	-0.213695	5.02547	5.46679	5.25361	0.0103419	ENSG00000157637	protein_coding	17	q25.3
SOX11	-0.595294	-0.022317	NA	4.75328	0.0143553	4.26388	1.56802e-17	ENSG00000176887	protein_coding	2	p25.2
ST6GALNAC3	-0.229369	-0.0769429	NA	3.3505	0.169911	3.81443	0.00287759	ENSG00000184005	protein_coding	1	p31.1
STAT5B	-0.298487	-0.182189	-0.259677	4.87676	4.09844	4.30847	0.0153155	ENSG00000173757	protein_coding	17	q21.2
STX12	-0.238984	-0.172443	-0.312266	3.48156	4.03562	4.30734	0.0301586	ENSG00000117758	protein_coding	1	p35.3
STX2	-0.23725	-0.0814082	-0.231365	4.93829	3.83187	5.46834	0.00182549	ENSG00000111450	protein_coding	12	q24.33
SUMO1	-0.323505	-0.16803	-0.232411	7.46581	6.97481	7.32332	0.0020527	ENSG00000116030	protein_coding	2	q33.1
TAOK3	-0.239301	-0.0925692	NA	3.72792	4.01078	4.20016	0.00430886	ENSG00000135090	protein_coding	12	q24.23
TCF4	-0.201921	-0.0603798	NA	6.41718	2.10768	6.59567	0.000200633	ENSG00000196628	protein_coding	18	q21.2
TK1	-0.204013	-0.0245978	NA	6.70639	6.90231	6.38137	0.00018453	ENSG00000167900	protein_coding	17	q25.3
TLK2	-0.41505	-0.252558	-0.404454	5.33307	4.48091	5.30589	0.0223632	ENSG00000146872	protein_coding	17	q23.2
TLN2	-0.220019	-0.0670109	NA	2.86196	2.17153	3.43025	0.00373306	ENSG00000171914	protein_coding	15	q22.2
TMEM101	-0.296408	-0.193737	-0.248676	5.38819	4.94416	5.39452	0.0238374	ENSG00000091947	protein_coding	17	q21.31
TMEM104	-0.359516	-0.287273	-0.293881	3.61117	3.29425	3.79939	0.0322135	ENSG00000109066	protein_coding	17	q25.1
TMEM205	-0.315765	-0.198573	-0.213925	6.69947	6.44095	6.25312	0.0335152	ENSG00000105518	protein_coding	19	p13.2
TMEM214	-0.218409	-0.132383	NA	4.63343	5.44045	5.42568	0.0113503	ENSG00000119777	protein_coding	2	p23.3
TMEM33	-0.237432	-0.0544797	NA	5.04177	5.04548	5.64165	0.000378362	ENSG00000109133	protein_coding	4	p13
TMUB2	-0.2668	-0.156676	-0.270373	4.47444	4.78188	5.0553	0.0381453	ENSG00000168591	protein_coding	17	q21.31
TOM1L1	-0.240756	-0.090739	NA	4.68426	4.98687	4.89504	2.95727e-06	ENSG00000141198	protein_coding	17	q22
TPM1	-0.280711	-0.188505	-0.270055	6.99842	7.41418	8.67392	0.00231208	ENSG00000140416	protein_coding	15	q22.2
TYRO3	-0.281424	-0.155532	NA	4.35755	3.77188	4.13434	0.0379744	ENSG00000092445	protein_coding	15	q15.1
USP33	-0.278218	-0.216418	-0.222544	5.20281	4.81352	5.12559	0.0238374	ENSG00000077254	protein_coding	1	p31.1
VTI1A	-0.229018	-0.170451	-0.256492	3.67243	3.65764	3.99884	0.0237889	ENSG00000151532	protein_coding	10	q25.2
WSB2	-0.385711	-0.197616	-0.336518	5.40259	5.36229	6.18359	0.00333445	ENSG00000176871	protein_coding	12	q24.23
ZMIZ1	-0.433067	-0.278355	-0.533746	5.90038	4.21023	6.10723	0.00465407	ENSG00000108175	protein_coding	10	q22.3
ZNF383	-0.391723	-0.28935	-0.210823	2.49313	2.03914	2.56194	0.0292902	ENSG00000188283	protein_coding	19	q13.12
ZNF529	-0.207731	-0.119219	-0.230197	3.91265	2.52105	3.905	0.0105384	ENSG00000186020	protein_coding	19	q13.12
ZNF580	-0.324879	-0.181832	NA	3.85997	3.854	4.4079	0.0262124	ENSG00000213015	protein_coding	19	q13.42
ZNF695	-0.321113	-0.240525	-0.261482	4.58796	2.65534	3.65055	0.00184463	ENSG00000197472	protein_coding	1	q44
