## Supplementary Table 6 for "IGF2BP1 induces high-risk neuroblastoma and forms a druggable feedforward loop with MYCN promoting 17q oncogene expression"

### Sheet: Tabelle1
plasmid	vector	insert	restriction sites	cloning	sense (5’-3’)	antisense (5’-3’)
pcDNA-Cas9-T2A-GFP	pcDNA3.1	Cas9-T2A-GFP		previously described in Müller et al. 2018
psg-RFP-IGF2BP1 Exon6	psg-RFP-GFP	sgIGF2BP1 Exon6		previously described in Müller et al. 2018
psg-RFP-IGF2BP1 Exon7	psg-RFP-GFP	sgIGF2BP1 Exon7		previously described in Müller et al. 2018
pmirGLO-MCS	pmirGLO	MCS		previously described in Busch et al. 2012
pmirGLO-MYCN 3´UTR WT	pmirGLO-MCS	MYCN 3´UTR WT	EcoRI / XhoI	amplified from human gDNA	ggggaattcacgcttctcaaaactggacagtcactgcc	gggctcgagcatgaggtatttcaaagtgctataagatgcagc
pmirGLO-MYCN 3´UTR mut	pmirGLO-MCS	MYCN 3´UTR mut	EcoRI / XhoI	synthesized by GenScript Biotech
pmirGLO-BIRC5 3´UTR	pmirGLO-MCS	BIRC5 3´UTR	EcoRI / XhoI	amplified from human gDNA	gggGAATTCgaaaggagatcaacattttcaaattagatg	gggCTCGAGccacatgagactttattggcaattg
pcDNA-MS2	pcDNA			previously described in Busch et al. 2012
pcDNA-MYCN 3´UTR WT-MS2	pcDNA-MS2	MYCN 3´UTR WT	EcoRI / XhoI	amplified from human gDNA	ggggaattcacgcttctcaaaactggacagtcactgcc	gggctcgagcatgaggtatttcaaagtgctataagatgcagc
RT-qPCR primers	sense (5´-3´)	antisense (5´-3´)
E2F1	AAGAGCAAACAAGGCCCGAT	ACAACAGCGGTTCTTGCTCC
EEF2	CCTTGTGGAGATCCAGTGTCC	TTGACCACAAACATGGGGGT
Eef2	gtggtggactgtgtgtctgg	cgctggaaggtctggtagag
GAPDH	CATCAAGAAGGTGGTGAAGCAG	TGTCATACCAGGAAATGAGCTT
Gapdh	TCTTCCAGGAGCGAGACCCCA	TTCAAGTGGGCCCCGGCCTT
HIST1H2AC	TTTCTCGTGAGCTTAGGCCG	CCTTGCTTACCACGTCCAGA
HIST2H3A	CTACCAGAAGTCCACGGAGC	AAGCGCAGGTCCGTCTTAAA
IGF2BP1	TAGTACCAAGAGACCAGACCC	GATTTCTGCCCGTTGTTGTC
IGF2BP1	GGGCCATCGAGAATTGTTGC	CGGGAGCCTGCATAAAGGAG
Igf2bp1	GACGTGGCCGCCATGAGCTT	AGCCTGGGCGGGGATGAACA
METTL14	GGGGTTGGACCTTGGAAGAG	CCCATGAGGCAGTGTTCCTT
METTL3	TATCCAGGCCCACAAGAAGC	GAACTGCTGAAGCTGTGCTG
MYCN	CACAAGGCCCTCAGTACCTC	ACCACGTCGATTTCTTCCTC
Mycn	GGAGAGGATACCTTGAGCGA	AGTGGTTACCGCCTTGTTGT
RPLP0	CCTCGTGGAAGTGACATCGT	ATCTGCTTGGAGCCCACATT
Rplp0	CAGGTGTTTGACAACGGCAG	GAAGGCCTTGACCTTTTCAGT
primary antibodies	company	Cat. No.	dilution
AGO2	abcam	ab156870	2 µg / IP
AGO2	Thermo Fisher	14-6519-82	1:1000
AURKA	Cell Signaling	12100	1:1000
phospho-AURKA(T288)	Cell Signaling	3875T	1:1000
BIRC5	Novus	nb500-201	1:1000
CDK1	Cell Signaling	9116	1:1000
phospho-CDK1(Y15)	Cell Signaling	9111	1:1000
E2F1	abcam	ab135251	1:1000
GSK3B	Thermo Fisher	MA5-15597	1:1000
phospho-GSK3B(S9)	Cell Signaling	5558	1:1000
IGF2BP1	Mobitec	RN007P	2 µg / IP 1:1000 WB
IGF2BP1	Biozol (MBL)	RN001M	1:1000
METTL14	Sigma Aldrich	HPA038002	1:1000
METTL3	Proteintech	15073-1-AP	1:1000
MS2-BP	Cell Signaling	E8032	1:1000
MYCN	Santa Cruz	sc-53993	1:1000
MYCN	Cell Signaling	51705T	1:1000
MYCN-AF790	Santa Cruz	sc-53993 AF790	1:1000
phospho-MYCN(T58)	Cell Signaling	46650T	1:1000
PHOX2B (IHC)	Cell Marque	EP312	-
PLK1	abcam	ab17056	1:1000
phospho-PLK1(T210)	Cell Signaling	5472	1:1000
VCL	Sigma Aldrich	V9131	1:5000
secondary antibodies	company	Cat. No.	dilution
IRDye® 680RD Donkey anti-Mouse IgG (H+L), 0.5 mg	Li-Cor	Cat.#926-68072	1:10000
IRDye® 680RD Donkey anti-Rabbit IgG (H+L), 0.5 mg	Li-Cor	Cat.#926-68073	1:10000
IRDye® 800CW Donkey anti-Mouse IgG (H + L), 0.5mg	Li-Cor	Cat.#926-32212	1:10000
IRDye® 800CW Donkey anti-Rabbit IgG (H + L), 0.5mg	Li-Cor	Cat.#926-32213	1:10000
siRNAs	sequence
siC pool	GCCAACGCGACGGGACAGA
	GCAACAACCCCCATAACTA
	GGGCTGTCGGGTGAGTTCT
	GCAATAACAACCAATAACT
	GCTCTCTCCTACTCGTATT
	GAAGTAAGTCCTGTAACTA
	GCGATACGTGCATATAATA
	GGGTATGAGAGTAGACCAT
	GGCATTGTCGAGTAAGAGA
	GAATGAAAGCGATAAGAGA
	GAAAGCAGTCCATAGTACT
	GCGAAATACGATTAGACCT
siMETTL3 pool	GCAAGUAUGUUCACUAUGAAA
	GUAUGAACGGGUAGAUGAAAU
	CUACAGAUCCUGAGUUAGAGA
siMETTL14 pool	CUUACAAGCCGAUAUAGAAGC
	GGCUAAAGGAUGAGUUAAUAG
	GAGAGAAAUUGCUGAAACAAG
siIGF2BP1 pool	CCGGGAGCAGACCAGGCAA UGAAUGGCCACCAGUUGGA CCAGGCAAGCCAUCAUGAAGCUGAA GGCUGCUCCCUAUAGCUCCUUUAUG GGGAAGAGCUGGAGGCCUA CCAUCCGCAACAUCACAAA AAGCUGAAUGGCCACCAGUUG AACACCUGACUCCAAAGUUCG GUAUGGUACAGUAGAGAAC CCUGAAGAAGGUAGAGCAA GUUCGUAUGGUUAUCAUCA GUGAACACCGAGAGUGAGA
siMYCN pool	CCCGGACGAAGATGACTTCTA CGTGCCGGAGTTGGTAAAGAA AAATTGAACACGCTCGGACT UGAUCUGCAAGAACCCAGA CATACCTAAGTACTGTAATAA
siMYC pool	cguuagcuucaccaacagg
	CCAGAGGAGGAACGAGCUAAA
	ACUGAAAGAUUUAGCCAUAAU
genotyping PCR primers	sequence
A1	ctcttccctcgtgatctgcaactcc
A2	ttgggtccactcagtagatgc
A3	catgtctttaatctacctcgatgg
I1	gaaggtctcctacatccccgatgagcag
I2	ccttccttgccaatgagacgccctac
M1	ACCACAAGGCCCTCAGTACC
M2	TGGGACGCACAGTGATGG
iCRE_s	gaacctgatggacatgttcagggacaggc
iCRE_as	ggtgttgtaggcaatgcccaggaaggc
