## Supplementary Table 7 for "IGF2BP1 induces high-risk neuroblastoma and forms a druggable feedforward loop with MYCN promoting 17q oncogene expression"

### Sheet: Fig 5
sex	date of birth	genotype	genotype CRE	date of death	tumor	abdominal tumor	adrenal tumor	spinal tumor	age [days]	RNA-seq	RNA-seq run	miRNA-seq	sWGS
f	2019-03-24	wildtype	-	2020-03-22	no				364	+	1		+
f	2019-03-24	wildtype	-	2020-03-22	no				364	+	1		+
f	2019-03-24	wildtype	-	2020-03-22	no				364	+	1		+
f	2019-11-18	wildtype	-	2021-02-24	no				464			+
m	2019-11-17	wildtype	-	2021-02-24	no				465			+
m	2019-11-17	wildtype	-	2021-02-24	no				465			+
f	2019-03-11	IGF2BP1 fl/wt	-	2020-03-22	no				377
f	2019-03-11	IGF2BP1 fl/wt	-	2020-03-22	no				377
m	2019-03-12	IGF2BP1 fl/wt	-	2020-03-22	no				376
f	2019-03-17	IGF2BP1 fl/wt	-	2020-03-22	no				371
f	2019-03-17	IGF2BP1 fl/wt	-	2020-05-26	no				436
m	2019-03-17	IGF2BP1 fl/wt	-	2020-05-26	no				436
f	2019-03-24	IGF2BP1 fl/wt	-	2020-03-22	no				364
f	2019-03-24	IGF2BP1 fl/wt	-	2020-03-22	no				364
f	2019-03-24	IGF2BP1 fl/fl	-	2020-03-22	no				364
f	2019-03-24	IGF2BP1 fl/fl	-	2020-03-22	no				364
f	2019-03-24	IGF2BP1 fl/fl	-	2020-03-22	no				364
f	2019-03-24	IGF2BP1 fl/fl	-	2020-03-22	no				364
m	2019-03-24	IGF2BP1 fl/fl	-	2020-03-22	no				364
m	2019-03-24	IGF2BP1 fl/fl	-	2020-03-22	no				364
m	2019-03-24	IGF2BP1 fl/fl	-	2020-03-22	no				364
m	2019-05-07	IGF2BP1 fl/wt	+	2020-03-12	yes	1	0	0	310	+	1	+	+
m	2019-05-07	IGF2BP1 fl/wt	+	2020-03-12	no				310
f	2019-04-29	IGF2BP1 fl/wt	+	2020-05-12	no				379
f	2019-05-09	IGF2BP1 fl/wt	+	2020-05-12	no				369
f	2019-05-09	IGF2BP1 fl/wt	+	2020-03-18	no				314
m	2019-05-18	IGF2BP1 fl/wt	+	2020-05-12	no				360
m	2019-05-18	IGF2BP1 fl/wt	+	2020-05-12	no				360
f	2019-05-18	IGF2BP1 fl/wt	+	2020-05-12	no				360
m	2019-05-04	IGF2BP1 fl/fl	+	2019-11-04	yes	1	0	0	184	+	1		+
m	2019-07-23	IGF2BP1 fl/fl	+	2020-05-12	yes	1	0	0	294	+	1	+	+
f	2019-07-23	IGF2BP1 fl/fl	+	2020-05-23	yes	0	1	0	305	+	1	+	+
m	2019-07-25	IGF2BP1 fl/fl	+	2020-02-17	yes	1	0	0	207	+	2	+	+
m	2019-07-26	IGF2BP1 fl/fl	+	2020-02-25	yes	1	0	0	214	+	1	+	+
m	2019-07-26	IGF2BP1 fl/fl	+	2020-04-15	yes	1	0	0	264	+	1	+	+
m	2021-11-18	IGF2BP1 fl/fl	+	2022-05-06	yes	1	0	0	169	+	3	+	+
f	2020-07-15	MYCN fl/wt	+	2021-07-15	no				365	+	2		+
f	2020-07-15	MYCN fl/wt	+	2021-07-15	no				365	+	2		+
f	2020-07-15	MYCN fl/wt	+	2021-07-15	no				365	+	2		+
m	2020-07-15	MYCN fl/wt	+	2021-07-15	no				365
f	2020-07-15	MYCN fl/wt	+	2021-07-15	no				365	+	2		+
f	2020-07-15	MYCN fl/wt	+	2021-07-15	no				365	+	2		+
m	2020-12-23	IGF2BP1 fl/wt; MYCN fl/wt	+	2021-04-08	yes	0	1	0	106	+	2	+	+
m	2021-09-06	IGF2BP1 fl/wt; MYCN fl/wt	+	2021-11-10	yes	0	1	0	65	+	2	+	+
m	2021-08-27	IGF2BP1 fl/wt; MYCN fl/wt	+	2022-02-02	yes	1	1	1	159	+	2	+	+
m	2022-02-08	IGF2BP1 fl/wt; MYCN fl/wt	+	2022-06-15	yes	1	2	3	127	+	3	+	+
f	2022-02-08	IGF2BP1 fl/wt; MYCN fl/wt	+	2022-06-15	yes	0	0	2	127	+	3	+	+
m	2022-02-25	IGF2BP1 fl/wt; MYCN fl/wt	+	2022-05-06	yes	1	0	0	70	+	3	+	+
f	2022-02-25	IGF2BP1 fl/wt; MYCN fl/wt	+	2022-05-18	yes	1	1	0	82	+	3	+	+
m	2022-03-04	IGF2BP1 fl/wt; MYCN fl/wt	+	2022-06-30	yes	1	1	1	118	+	3	+	+
