## Supplementary Table 8 for "IGF2BP1 induces high-risk neuroblastoma and forms a druggable feedforward loop with MYCN promoting 17q oncogene expression"

### Sheet: Tabelle1
ID	age at diagnosis	dead or last follow up (days)	dead	clinical stage	MYCN amplification	17q unbalance	patient number	probe ID tumor	RNA-seq data	sWGS data
1	356	2121	-	1	-	+		984760	+	+
2	1197	1456	-	1	-	-		1178899	+	+
3	98	776	-	1	-	-		1486686	+	+
4	298	590	-	1	-	-		2217756	+	+
5	1852	1631	-	1	-	-		2238721	+	+
6	95	54	-	1	-	-		2238819	+	+
7	42	729	-	1	-	-		2238830	+	+
8	254	509	-	1	-	-		2238852	+	+
9	0	345	-	1	-	-		2238872	+	+
10	32	185	-	1	-	-		2238881	+	+
11	179	294	-	1	-	-		2238890	+	+
12	300	2509	-	2	-	-		2217783	+	+
13	729	704	-	2	-	-		2238812	+	+
14	217	2539	-	3	-	-		2238682	+	+
15	1022	478	+	3	+	+		1872849	+	+
16	447	203	+	4	+	+		2238444	+	+
17	279	889	+	4	+	+		1466795	+	+
18	1575	262	+	4	+	+		1752393	+	+
19	2045	679	-	4	+	+		2238509	+	+
20	970	1202	+	4	-	+		882893	+	+
21	1443	969	-	4	-	+		1588023	+	+
22	849	424	+	4	-	+		1962931	+	+
23	1383	1364	-	4	-	+		2238456	+	+
24	1812	834	-	4	-	+		2238480	+	+
25	1136	194	-	4	-	+		2238580	+	+
26	16	2482	-	4S	-	-		389481	+	+
27	95	665	-	4S	-	-		2239775	+	+
28	0	560	-	4S	-	-		2239783	+	+
29	6	388	-	4S	-	-		2244163	+	+
30	65	211	-	4S	-	-		2244246	+	+
31	589	1648	-	1	-	-	8852		+	+
32	75	1632	-	1	-	-	8891		+	+
33	102	1452	-	1	-	-			+	+
34	12	1844	-	2	-	-	8839		+	+
35	623	610	-	2	-	-	6489		+	+
36	1726	354	-	2	-	-	6523		+	+
37	492	995	-	2	-	-	6275		+	+
38	701	881	-	2	-	-			-	+
39	518	785	-	3	-	-	6246		+	+
40	282	1288	-	3	-	-	6250		+	+
41	271	2067	-	3	-	-	8698		+	+
42	310	103	+	3	+	-	8731	1321504	+	+
43	1137	5548	-	3	+	+	4549		+	+
44	2551	558	-	3	-	-	6556		+	+
45	1742	2898	-	3	+	+	7943		+	+
46	196	539	+	4	+	-	8597	1127290	+	+
47	1904	207	+	4	+	-	7590	1146734	+	+
48	nd	nd	nd	4	-	+			+	+
49	1162	1131	+	4	-	-	8149		-	+
50	400	5801	-	4	-	+	4081	1107579	+	+
51	476	5298	-	4	-	-	4037	1107566	+	+
52	1644	3511	-	4	-	+	8164	1146587	+	+
53	619	3357	-	4	-	-	8117	1107700	+	+
54	497	2448	-	4	-	-	7193		+	+
55	327	737	-	4	-	-	6278		-	+
56	1537	1235	+	4	-	+	8481	1127225	+	+
57	933	1445	+	4	-	+	7209	1127061	+	+
58	279	889	+	4	+	+	8088	1146797	+	+
59	2135	1063	+	4	-	+	8524	1146829	+	+
60	633	454	+	4	+	+	8759	1321354	+	+
61	790	329	+	4	-	+	8323	606692	+	+
62	447	203	+	4	+	+	8790	1321370	+	+
63	308	3935	-	4S	-	-	7849		+	+
64	243	2294	-	4S	-	+	8613		+	+
65	41	1338	-	4S	-	-	7605	1107471	+	+
66	133	627	-	4S	-	-	6358		+	+
67	107	3571	-	4S	-	-	7665	1107485	+	+
68	4	2494	-	4S	-	-	8086	389465	+	+
69	297	2050	-	4S	-	-	8738		+	+
70	16	3540	-	1	-	-		2857319	+	+
71	0	2167	-	1	-	-		2857378	+	+
72	887	3703	-	1	-	-		2857386	+	+
73	41	2782	-	1	-	-		2857394	+	+
74	22	4014	-	1	-	-		2857419	+	+
75	224	3788	-	1	-	-		2857485	+	+
76	2041	4070	-	1	-	+		2857526	+	+
77	316	2557	-	1	-	-		2860072	+	+
78	263	2586	-	1	-	+		2857619	+	+
79	363	3139	-	2.1	-	+		2865762	+	+
80	1676	3627	-	2.2	-	-		2865747	+	+
81	129	2308	-	2.2	-	-		2865755	+	+
82	2143	1255	-	3	-	-		2857901	+	+
83	1224	943	-	3	-	-		2857935	+	+
84	1381	4675	-	3	-	-		2857942	+	+
85	1683	3290	-	3	-	-		2857847	+	+
86	860	3009	-	3	-	-		2857870	+	+
87	3866	2826	-	3	-	+		2857879	+	+
88	382	1450	-	4	-	+		2864537	+	+
89	1529	1118	+	4	-	+		2864446	+	+
90	2326	2465	-	4	-	+		2864529	+	+
91	2105	784	+	4	+	-		2864726	+	+
92	701	702	+	4	+	+		2864773	+	+
93	947	892	+	4	+	+		2864850	+	+
94	849	948	+	4	+	+		2864858	+	+
95	62	86	-	4S	-	-		2858431	+	+
96	46	1395	-	4S	-	-		2858444	+	+
97	3	4408	-	4S	-	-		2858297	+	+
98	84	1919	-	4S	-	-		2859788	+	+
99	73	3478	-	4S	-	-		2858357	+	+
100	50	2248	-	4S	-	-		2858389	+	+
